# A metric and its derived protein network for evaluation of ortholog database inconsistency

**DOI:** 10.1101/2022.01.24.477246

**Authors:** Weijie Yang, Jingsi Ji, Shuyang Ling, Gang Fang

## Abstract

Orthology prediction is challenging yet rewarding. Orthologs are the cornerstone of almost all comparative genomics studies. Dozens of ortholog resources have been available and broadly used over the past decades. However, the inconsistency between these resources has drawn growing concerns, especially when more proteomes are available and ortholog databases expand. It is no longer easy to decide which ortholog database to use, and it becomes necessary to compare conclusions based on different resources. We are presenting here a metric to assess ortholog functional consistency. Using this metric, we built a network connecting proteins based on their functional similarity. We then detected network communities as ortholog groups, and each protein in our ortholog group inherited the network degree centrality. By benchmarking Quest for Orthologs (QfO) and some representative ortholog resources, we concluded the degree centrality could serve as the index for the reliability of functional consistency. The numerical nature of degree centrality could also open a door for quantitative study in pan-genome and other comparative genomics studies.
