## Supplementary Table 1 for "A metric and its derived protein network for evaluation of ortholog database inconsistency"

### Sheet: Sheet1
Table S1, ARI and AMI on protein sets sorted by OG size
Broccoli && EggNOG
OG size		4-9	10-20	21-32	33-45	46-60	61-90	91-160	>160
ARI		0.3171	0.3556	0.4703	0.6483	0.7142	0.7302	0.7535	0.6991
AMI		0.7597	0.8326	0.8785	0.9144	0.9295	0.924	0.9235	0.8853
Number of proteins considered*		37976	55565	51834	50886	49693	49640	52114	52098
Broccoli && orthoFinder
OG size		4-9	10-20	21-32	33-45	46-60	61-90	91-160	>160
ARI		0.4584	0.5453	0.5909	0.6146	0.6641	0.7249	0.7596	0.7153
AMI		0.8183	0.8866	0.9218	0.9388	0.947	0.9405	0.9292	0.8985
Number of proteins considered*		61084	81273	74552	72936	71686	71241	73744	72212
Broccoli && SonicParanoid
OG size		4-9	10-20	21-32	33-45	46-60	61-90	91-160	>160
ARI		0.3956	0.5482	0.6649	0.7722	0.8221	0.7946	0.7629	0.3606
AMI		0.8232	0.8896	0.9187	0.9389	0.9495	0.9428	0.9328	0.8977
Number of proteins considered*		49939	74681	70303	69528	68518	68183	71377	69588
Broccoli && treeFam
OG size		4-9	10-20	21-32	33-45	46-60	61-90	91-160	>160
ARI		0.7959	0.8722	0.8584	0.8956	0.9241	0.8904	0.8881	0.7332
AMI		0.8926	0.9455	0.9471	0.9607	0.9702	0.9569	0.9532	0.9107
Number of proteins considered*		4247	16758	20171	19022	17578	17031	13101	8545
EggNOG && orthoFinder
OG size		4-9	10-20	21-32	33-45	46-60	61-90	91-160	>160
ARI		0.1998	0.2496	0.3946	0.6017	0.6741	0.698	0.7386	0.6921
AMI		0.7114	0.8029	0.86	0.8991	0.9192	0.9161	0.921	0.8836
Number of proteins considered*		45767	60684	54635	53467	51459	51278	53289	53393
EggNOG && SonicParanoid
OG size		4-9	10-20	21-32	33-45	46-60	61-90	91-160	>160
ARI		0.5212	0.4502	0.4502	0.6454	0.7136	0.7243	0.7477	0.3395
AMI		0.7687	0.8356	0.8823	0.9113	0.9269	0.9196	0.9172	0.858
Number of proteins considered*		34971	54562	51379	50746	49372	49132	51364	50818
EggNOG && treeFam
OG size		4-9	10-20	21-32	33-45	46-60	61-90	91-160	>160
ARI		0.2787	0.3594	0.5019	0.6953	0.786	0.772	0.8323	0.6522
AMI		0.7593	0.8646	0.8948	0.9265	0.944	0.9332	0.9384	0.8849
Number of proteins considered*		4810	16715	16715	18735	17270	16832	12924	8514
orthoFinder && SonicParanoid
OG size		4-9	10-20	21-32	33-45	46-60	61-90	91-160	>160
ARI		0.3208	0.4963	0.6229	0.7355	0.7965	0.7572	0.7266	0.2998
AMI		0.82	0.8907	0.9195	0.9362	0.9461	0.9339	0.9232	0.8643
Number of proteins considered*		53324	77881	72497	71605	69842	69240	72045	70536
orthoFinder && treeFam
OG size		4-9	10-20	21-32	33-45	46-60	61-90	91-160	>160
ARI		0.8426	0.8777	0.8419	0.8364	0.8943	0.8821	0.8291	0.6679
AMI		0.9111	0.9493	0.9484	0.9563	0.9655	0.9545	0.9352	0.8831
Number of proteins considered*		4916	17162	20407	19185	17647	17178	13189	8624
SonicParanoid && treeFam
OG size		4-9	10-20	21-32	33-45	46-60	61-90	91-160	>160
ARI		0.3999	0.7361	0.7777	0.8435	0.8737	0.8192	0.8408	0.2665
AMI		0.8592	0.9374	0.9338	0.9467	0.9548	0.9385	0.9432	0.867
Number of proteins considered*		4068	16660	20087	18936	17560	16968	13038	8455
* Proteins considered are from the intersection of three sets: proteins from our OGs and the other two resources compared.
					a
