## Supplementary Table 2 for "A metric and its derived protein network for evaluation of ortholog database inconsistency"

### Sheet: Sheet1
Table S2, ARI and AMI on protein sets sorted by protein DC
	Broccoli && EggNOG
Broccoli EggNOG	Percentage of protein removed		0	0.1	0.2	0.3	0.4	0.5	0.6	0.7	0.8	0.9
	ARI		0.4711	0.4726	0.4864	0.5173	0.5476	0.5738	0.6084	0.6417	0.6647	0.7057
	AMI		0.8851	0.8893	0.894	0.9003	0.9067	0.913	0.9197	0.9272	0.9346	0.9466
	Number of proteins considered*		306265	283518	255204	227255	197467	166442	134379	101906	68630	34724
	OG number after intersection	Broccoli	11066	10222	9588	9029	8302	7238	6005	4670	3250	1667
		EggNOG	13596	12305	11347	10460	9477	8088	6631	5106	3553	1812
	Broccoli && orthoFinder
Broccoli orthoFinder	Percentage of protein removed		0	0.1	0.2	0.3	0.4	0.5	0.6	0.7	0.8	0.9
	ARI		0.4868	0.4788	0.5123	0.5807	0.6354	0.6863	0.7382	0.7967	0.8499	0.8878
	AMI		0.912	0.9166	0.9228	0.9307	0.9377	0.9444	0.951	0.9583	0.9664	0.9746
	Number of proteins considered*		436371	401382	359365	317742	274598	230516	185775	140328	94115	47121
	OG number after intersection	Broccoli	11705	10498	9817	9248	8504	7428	6154	4790	3338	1700
		orthoFinder	16559	14219	12669	11321	9916	8239	6617	5029	3416	1688
	Broccoli && SonicParanoid
Broccoli SonicParanoid	Percentage of protein removed		0	0.1	0.2	0.3	0.4	0.5	0.6	0.7	0.8	0.9
	ARI		0.4546	0.4468	0.4695	0.5503	0.6238	0.6854	0.7342	0.7821	0.819	0.8783
	AMI		0.9129	0.9169	0.9226	0.9299	0.9363	0.9429	0.9483	0.9545	0.9608	0.9682
	Number of proteins considered*		417497	388401	349439	310404	269108	226480	182963	138499	93079	46725
	OG number after intersection	Broccoli	11095	10298	9659	9125	8408	7348	6090	4741	3312	1689
		SonicParanoid	14758	13290	12105	11102	9994	8538	6935	5335	3606	1819
	Broccoli && treeFam
Broccoli treeFam	Percentage of protein removed		0	0.1	0.2	0.3	0.4	0.5	0.6	0.7	0.8	0.9
	ARI		0.7571	0.7639	0.7833	0.8102	0.8263	0.8374	0.8558	0.8694	0.8779	0.9026
	AMI		0.9337	0.936	0.9407	0.9465	0.9506	0.9541	0.9584	0.9631	0.9663	0.975
	Number of proteins considered*		95448	92167	86099	79658	71866	62385	52054	41163	28992	15122
	OG number after intersection	Broccoli	7529	7378	7090	6762	6320	5542	4684	3712	2628	1356
		treeFam	7171	6948	6670	6415	6008	5287	4478	3565	2530	1302
	EggNOG && orthoFinder
EggNOG orthoFinder	Percentage of protein removed		0	0.1	0.2	0.3	0.4	0.5	0.6	0.7	0.8	0.9
	ARI		0.4208	0.4241	0.4471	0.4926	0.5343	0.5673	0.6028	0.6325	0.6608	0.6956
	AMI		0.876	0.8815	0.8878	0.8963	0.9044	0.9116	0.919	0.9269	0.9353	0.9459
	Number of proteins considered*		317521	292744	262556	232735	201388	169263	136290	103118	69307	34997
	OG number after intersection	EggNOG	15172	13393	12230	11185	10051	8532	6970	5337	3696	1870
		orthoFinder	16227	14153	12565	11173	9763	8100	6498	4930	3366	1674
	EggNOG && SonicParanoid
EggNOG SonicParanoid	Percentage of protein removed		0	0.1	0.2	0.3	0.4	0.5	0.6	0.7	0.8	0.9
	ARI		0.4374	0.4342	0.4374	0.4685	0.5041	0.5451	0.5793	0.6113	0.64	0.6885
	AMI		0.8771	0.8814	0.887	0.894	0.9013	0.9089	0.9156	0.9227	0.9304	0.9419
	Number of proteins considered*		302811	282723	254975	227056	197138	166102	134134	101740	68527	34643
	OG number after intersection	EggNOG	13023	12030	11158	10322	9370	8000	6561	5059	3527	1798
		SonicParanoid	14133	12893	11778	10803	9727	8309	6773	5206	3535	1781
	EggNOG && treeFam
EggNOG treeFam	Percentage of protein removed		0	0.1	0.2	0.3	0.4	0.5	0.6	0.7	0.8	0.9
	ARI		0.4267	0.4357	0.4662	0.513	0.5426	0.5596	0.5772	0.5983	0.6152	0.6788
	AMI		0.8908	0.8937	0.8991	0.9062	0.9113	0.9159	0.9188	0.9238	0.9297	0.9421
	Number of proteins considered*		94240	90753	84659	78235	70532	61173	50999	40284	28376	14789
	OG number after intersection	EggNOG	7555	7337	7032	6675	6197	5440	4652	3723	2653	1392
		treeFam	7362	7032	6730	6458	6042	5308	4497	3575	2534	1303
	orthoFinder && SonicParanoid
orthoFinder SonicParanoid	Percentage of protein removed		0	0.1	0.2	0.3	0.4	0.5	0.6	0.7	0.8	0.9
	ARI		0.385	0.3772	0.4088	0.5095	0.5973	0.6737	0.7342	0.7827	0.817	0.8758
	AMI		0.9013	0.9044	0.9107	0.9207	0.9299	0.9391	0.9471	0.9551	0.962	0.9694
	Number of proteins considered*		425765	395572	355270	314836	272354	228843	184530	139438	93541	46856
	OG number after intersection	orthoFinder	15534	13963	12541	11216	9824	8162	6533	4982	3384	1677
		SonicParanoid	14901	13360	12158	11153	10043	8577	6965	5352	3620	1820
	orthoFinder && treeFam
orthoFinder treeFam	Percentage of protein removed		0	0.1	0.2	0.3	0.4	0.5	0.6	0.7	0.8	0.9
	ARI		0.677	0.6817	0.6933	0.7181	0.401	0.7486	0.7735	0.7934	0.8377	0.8589
	AMI		0.9239	0.9255	0.93	0.9359	0.9406	0.9457	0.9514	0.9571	0.9647	0.9717
	Number of proteins considered*		96230	92806	86610	80068	72166	62594	52209	41263	29054	15140
	OG number after intersection	orthoFinder	7836	7555	7108	6665	6144	5350	4537	3623	2576	1334
		treeFam	7294	7026	6725	6464	6046	5314	4499	3579	2537	1304
	SonicParanoid && treeFam
orthoFinder treeFam	Percentage of protein removed		0	0.1	0.2	0.3	0.4	0.5	0.6	0.7	0.8	0.9
	ARI		0.5346	0.5333	0.5939	0.6955	0.7492	0.7712	0.7892	0.812	0.8473	0.8782
	AMI		0.9189	0.9204	0.9267	0.9352	0.9414	0.9451	0.9482	0.952	0.9566	0.9609
	Number of proteins considered*		95044	91953	85982	79604	71832	62340	52028	41143	28993	15112
	OG number after intersection	SonicParanoid	8653	8406	7969	7523	6947	6029	5062	4020	2829	1452
		treeFam	7121	6926	6657	6403	6002	5281	4475	3564	2526	1298
* Proteins considered are from the intersection of three sets: proteins from our OGs and the other two resources compared.
